# Functional Analysis of the Zinc Finger Modules of the *S. cerevisiae* Splicing Factor Luc7

**DOI:** 10.1101/2024.02.04.578419

**Authors:** Tucker J. Carrocci, Samuel DeMario, Kevin He, Natalie J. Zeps, Cade T. Harkner, Guillaume Chanfreau, Aaron A. Hoskins

## Abstract

Identification of splice sites is a critical step in pre-mRNA splicing since definition of the exon/intron boundaries controls what nucleotides are incorporated into mature mRNAs. The intron boundary with the upstream exon is initially identified through interactions with the U1 snRNP. This involves both base pairing between the U1 snRNA and the pre-mRNA as well as snRNP proteins interacting with the 5’ splice site/snRNA duplex. In yeast, this duplex is buttressed by two conserved protein factors, Yhc1 and Luc7. Luc7 has three human paralogs (LUC7L, LUC7L2, and LUC7L3) which play roles in alternative splicing. What domains of these paralogs promote splicing at particular sites is not yet clear. Here, we humanized the zinc finger domains of the yeast Luc7 protein in order to understand their roles in splice site selection using reporter assays, transcriptome analysis, and genetic interactions. While we were unable to determine a function for the first zinc finger domain, humanization of the second zinc finger domain to mirror that found in LUC7L or LUC7L2 resulted in altered usage of nonconsensus 5’ splice sites. In contrast, the corresponding zinc finger domain of LUC7L3 could not support yeast viability. Further, humanization of Luc7 can suppress mutation of the ATPase Prp28, which is involved in U1 release and exchange for U6 at the 5’ splice site. Our work reveals a role for the second zinc finger of Luc7 in splice site selection and suggests that different zinc finger domains may have different ATPase requirements for release by Prp28.
