## Supplemental Tables for "Functional Analysis of the Zinc Finger Modules of the *S. cerevisiae* Splicing Factor Luc7"

### Sheet: Table S1 Plasmids
Plasmid_ID	Plasmid_Name	Production_Description
pAAH1349	pRS416 Luc7	Contains the ORF for LUC7 +/- 500bp cloned into the SacI/XhoI sites by RE cloning.
pAAH1350	pRS414 Luc7	Contains the ORF for LUC7 +/- 500bp cloned into the SacI/XhoI sites or pRS414 by RE cloning.
pAAH1360	pRS414 LUC7L1	Contains the ORF for LUC7L1 cloned into the flanking regions of Luc7 (from Sc). The whole insert was cloned at the SacI/XhoI sites in pRS414 by RE cloning.
pAAH1361	pRS414 LUC7L2	Contains the ORF for LUC7L2 cloned into the flanking regions of Luc7 (from Sc). The whole insert was cloned at the SacI/XhoI sites in pRS414 by RE cloning.
pAAH1362	pRS414 LUC7L3	Contains the ORF for LUC7L3 cloned into the flanking regions of Luc7 (from Sc). The whole insert was cloned at the SacI/XhoI sites in pRS414 by RE cloning.
pAAH1373	pRS414 Luc7 3xHA	Modified from pAAH1350 to add the c-terminal 3xHA sequence
pAAH1381	pRS414 Luc7 3xHA NΔ31	Modified from pAAH1373 to truncate the N-terminus
pAAH1382	pRS414 Luc7 3xHA ZnF2_L1	Modified from pAAH1373 to change part of ZnF2 to be the sequence found in Luc7L (and also Luc7L2). Contains the G205S, S209G, R210L, L211H, T213N substitutions
pAAH1383	pRS414 Luc7 3xHA ZnF2_L3	Modified from pAAH1373 to change part of ZnF2 to be the sequence found in Luc7L3. Contains the Y207F, S209I, R210V, L211G, T213A, D214Q, R215S, L217V, A218D, F221L, L222M, I225Q substutions
pAAH1391	pRS414 Luc7 3xHA ZnF1_L1	Modified from pAAH1373 to change part of ZnF1. The region corresponding to ZnF1 is replaced with sequence from LUC7L1. Contains the F58L, Q59A, K62R, Q63M, S64D substitutions
pAAH1392	pRS414 Luc7 3xHA ZnF1_L2	Modified from pAAH1373 to change part of ZnF1. The region corresponding to ZnF1 is replaced with sequence from LUC7L2. Contains the F58L, Q59S, K62R, Q63M, S64D substitutions
pAAH1393	pRS414 Luc7 3xHA ZnF1_L3	Modified from pAAH1373 to change part of ZnF1. The region corresponding to ZnF1 is replaced with sequence from LUC7L3. Contains the Q59T, G60N, K62R, Q63S, S64D substitutions
pAAH1398	pRS414 Luc7 3xHA ZnF1_L1 ZnF2_L1	Prepared by mutagenesis of pAAH1382 (pRS414 Luc7 3xHA ZnF2_L1). Region corresponding to ZnF1 is replaced with sequence from LUC7L1 and ZnF2 replaced with region from LUC7L1
pAAH1399	pRS414 Luc7 3xHA ZnF1_L2 ZnF2_L1	Prepared by mutagenesis of pAAH1382 (pRS414 Luc7 3xHA ZnF2_L1). Region corresponding to ZnF1 is replaced with sequence from LUC7L2 and ZnF2 replaced with region from LUC7L1
pAAH1400	pRS414 Luc7 3xHA ZnF1_L3 ZnF2_L1	Prepared by mutagenesis of pAAH1382 (pRS414 Luc7 3xHA ZnF2_L1). Region corresponding to ZnF1 is replaced with sequence from LUC7L3 and ZnF2 replaced with region from LUC7L1
pAAH1401	pRS414 Luc7 3xHA ZnF1_L1 ZnF2_L3	Prepared by mutagenesis of pAAH1383 (pRS414 Luc7 3xHA ZnF2_L3). Region corresponding to ZnF1 is replaced with sequence from LUC7L1 and ZnF2 replaced with region from LUC7L3
pAAH1402	pRS414 Luc7 3xHA ZnF1_L2 ZnF2_L3	Prepared by mutagenesis of pAAH1383 (pRS414 Luc7 3xHA ZnF2_L3). Region corresponding to ZnF1 is replaced with sequence from LUC7L2 and ZnF2 replaced with region from LUC7L3
pAAH1403	pRS414 Luc7 3xHA ZnF1_L3 ZnF2_L3	Prepared by mutagenesis of pAAH1383 (pRS414 Luc7 3xHA ZnF2_L3). Region corresponding to ZnF1 is replaced with sequence from LUC7L3 and ZnF2 replaced with region from LUC7L3
pAAH1453	pRS424 GPD LUC7L1	The ORF for human LUC7L1_3xHA (codon optimized for Sc) was cloned into p424 GPD for overexpression
pAAH1454	pRS424 GPD LUC7L2	The ORF for human LUC7L2_3xHA (codon optimized for Sc) was cloned into p424 GPD for overexpression
pAAH1455	pRS424 GPD LUC7L3	The ORF for human LUC7L3_3xHA (codon optimized for Sc) was cloned into p424 GPD for overexpression
-	pRS313 PRP28 WT	This plasmid was obtained from B Schwer. Expresses WT PRP28 from the native promoter ligated into pRS313 CEN/HIS3. From Agarwal et al. 2016
-	pRS313 PRP28 R499A	This plasmid was obtained from B Schwer. Expresses PRP28 R499A from the native promoter ligated into pRS313 CEN/HIS3. CS allele with mutant in Va motif. From Agarwal et al. 2016
pAAH0512	ACT1CUP1 G1A	ACT1-CUP1 Reporter with indicated substitutions. Gift of Charles Query
pAAH1413	ACT1CUP1 G1C	ACT1-CUP1 Reporter with indicated substitutions.
pAAH1414	ACT1CUP1 G1U	ACT1-CUP1 Reporter with indicated substitutions.
pAAH0513	ACT1CUP1 U2A	ACT1-CUP1 Reporter with indicated substitutions. Gift of Charles Query
pAAH1415	ACT1CUP1 U2C	ACT1-CUP1 Reporter with indicated substitutions.
pAAH1416	ACT1CUP1 A3C	ACT1-CUP1 Reporter with indicated substitutions.
pAAH1032	ACT1CUP1 A3C	ACT1-CUP1 Reporter with indicated substitutions. Gift of Charles Query
pAAH1033	ACT1CUP1 A3G	ACT1-CUP1 Reporter with indicated substitutions. Gift of Charles Query
pAAH0514	ACT1CUP1 A3U	ACT1-CUP1 Reporter with indicated substitutions. Gift of Charles Query
pAAH0515	ACT1CUP1 U4A	ACT1-CUP1 Reporter with indicated substitutions. Gift of Charles Query
pAAH1417	ACT1CUP1 U4C	ACT1-CUP1 Reporter with indicated substitutions.
pAAH0516	ACT1CUP1 U4G	ACT1-CUP1 Reporter with indicated substitutions. Gift of Charles Query
pAAH0517	ACT1CUP1 G5A	ACT1-CUP1 Reporter with indicated substitutions. Gift of Charles Query
pAAH1418	ACT1CUP1 G5C	ACT1-CUP1 Reporter with indicated substitutions.
pAAH1419	ACT1CUP1 G5U	ACT1-CUP1 Reporter with indicated substitutions.
pAAH1420	ACT1CUP1 U6A	ACT1-CUP1 Reporter with indicated substitutions.
pAAH1421	ACT1CUP1 U6C	ACT1-CUP1 Reporter with indicated substitutions.
pAAH1422	ACT1CUP1 U6G	ACT1-CUP1 Reporter with indicated substitutions.
pAAH1489	ACT1-CUP1 5ss_U2C_U4A	ACT1-CUP1 Reporter with indicated substitutions. Derived from pAAH1415
pAAH1490	ACT1-CUP1 5ss_U2C_U4C	ACT1-CUP1 Reporter with indicated substitutions. Derived from pAAH1415
pAAH1491	ACT1-CUP1 5ss_U2C_U4G	ACT1-CUP1 Reporter with indicated substitutions. Derived from pAAH1415
pAAH1492	ACT1-CUP1 5ss_U2C_U6A	ACT1-CUP1 Reporter with indicated substitutions. Derived from pAAH1415
pAAH1493	ACT1-CUP1 5ss_U2C_U6C	ACT1-CUP1 Reporter with indicated substitutions. Derived from pAAH1415
pAAH1494	ACT1-CUP1 5ss_U2C_U6G	ACT1-CUP1 Reporter with indicated substitutions. Derived from pAAH1415
pAAH1517	ACT1-CUP1 Ex1_G-1A 5SS_G5A	ACT1-CUP1 Reporter with indicated substitutions. Gift of Charles Query
pAAH1518	ACT1-CUP1 Ex1_G-1C 5SS_G5A	ACT1-CUP1 Reporter with indicated substitutions. Gift of Charles Query
pAAH1519	ACT1-CUP1 Ex1_T-2A 5SS_G5A	ACT1-CUP1 Reporter with indicated substitutions. Gift of Charles Query
pAAH1520	ACT1-CUP1 Ex1_C-3A 5SS_G5A	ACT1-CUP1 Reporter with indicated substitutions. Gift of Charles Query
pAAH1521	ACT1-CUP1 Ex1_G-1A 5SS_U2A	ACT1-CUP1 Reporter with indicated substitutions. Gift of Charles Query
pAAH1522	ACT1-CUP1 Ex1_G-1C 5SS_U2A	ACT1-CUP1 Reporter with indicated substitutions. Gift of Charles Query
pAAH1523	ACT1-CUP1 Ex1_T-2A 5SS_U2A	ACT1-CUP1 Reporter with indicated substitutions. Gift of Charles Query
pAAH1524	ACT1-CUP1 Ex1_C-3A 5SS_U2A	ACT1-CUP1 Reporter with indicated substitutions. Gift of Charles Query

### Sheet: Table S2 Yeast Strains
Strain_ID	Genotype	Description	Reference
46α	MATα cup1Δ ura3 his3 trp1 lys2 ade2 leu2	Used to generate LUC7 shuffle strain.	Lesser and Guthrie 1993
yAAH2873	MATα cup1Δ ura3 his3 trp1 lys2 ade2 leu2 luc7Δ::hphMX6 (pAAH1349/pRS416 LUC7)	Parental LUC7 shuffle strain.	this work
yAAH2874	MATα cup1Δ ura3 his3 trp1 lys2 ade2 leu2 luc7Δ::hphMX6 (pAAH1350/pRS414 LUC7)	Shuffled WT LUC7 shuffle strain.	this work
yAAH2875	MATα cup1Δ ura3 his3 trp1 lys2 ade2 leu2 luc7Δ::hphMX6 (pAAH1373/pRS414 LUC7 3xHA)	Shuffled 3xHA tagged LUC7 shuffle strain.	this work
yAAH2876	MATα cup1Δ ura3 his3 trp1 lys2 ade2 leu2 luc7Δ::hphMX6 (pAAH1391/pRS414 LUC7 3xHA ZnF1_L1)	Shuffled luc7 modified in ZnF1 strain. Contains the F58L, Q59A, K62R, Q63M, S64D substitutions	this work
yAAH2877	MATα cup1Δ ura3 his3 trp1 lys2 ade2 leu2 luc7Δ::hphMX6 (pAAH1392/pRS414 LUC7 3xHA ZnF1_L2)	Shuffled luc7 modified in ZnF2 strain. Contains the F58L, Q59S, K62R, Q63M, S64D substitutions	this work
yAAH2878	MATα cup1Δ ura3 his3 trp1 lys2 ade2 leu2 luc7Δ::hphMX6 (pAAH1393/pRS414 LUC7 3xHA ZnF1_L3)	Shuffled luc7 modified in ZnF3 strain. Contains the Q59T, G60N, K62R, Q63S, S64D substitutions	this work
yAAH2884	MATα cup1Δ ura3 his3 trp1 lys2 ade2 leu2 luc7Δ::hphMX6 (pAAH1381/pRS414 LUC7 3xHA NΔ31)	Shuffled luc7 truncation strain. Expresses 31-end.	this work
yAAH2885	MATα cup1Δ ura3 his3 trp1 lys2 ade2 leu2 luc7Δ::hphMX6 (pAAH1382/pRS414 LUC7 3xHA ZnF2_L/L2)	Shuffled luc7 modified in ZnF2 strain. Contains the G205S, S209G, R210L, L211H, T213N substitutions	this work
yAAH2886	MATα cup1Δ ura3 his3 trp1 lys2 ade2 leu2 luc7Δ::hphMX6 (pAAH1399/pRS414 LUC7 3xHA ZnF1_L2 ZnF2_L/L2)	Shuffled luc7 modified in ZnF1 and ZnF2 strain. Contains the F58L, Q59A, K62R, Q63M, S64D, G205S, S209G, R210L, L211H, T213N substitutions	this work
yAAH2887	MATα cup1Δ ura3 his3 trp1 lys2 ade2 leu2 luc7Δ::hphMX6 (pAAH1398/pRS414 LUC7 3xHA ZnF1_L1 ZnF2_L/L2)	Shuffled luc7 modified in ZnF1 and ZnF2 strain. Contains the F58L, Q59S, K62R, Q63M, S64D, G205S, S209G, R210L, L211H, T213N substitutions	this work
yAAH2888	MATα cup1Δ ura3 his3 trp1 lys2 ade2 leu2 luc7Δ::hphMX6 (pAAH1400/pRS414 LUC7 3xHA ZnF1_L3 ZnF2_L/L2)	Shuffled luc7 modified in ZnF1 and ZnF2 strain. Contains the Q59T, G60N, K62R, Q63S, S64D, G205S, S209G, R210L, L211H, T213N substitutions	this work
yAAH2889	MATα cup1Δ ura3 his3 trp1 lys2 ade2 leu2 luc7Δ::hphMX6 (pAAH1373/pRS414 LUC7 3xHA) pAAH0512 (ACT1CUP1 G1A)	Strain for ACT1CUP1. Derived from yAAH2875	this work
yAAH2890	MATα cup1Δ ura3 his3 trp1 lys2 ade2 leu2 luc7Δ::hphMX6 (pAAH1373/pRS414 LUC7 3xHA) pAAH1413 (ACT1CUP1 G1C)	Strain for ACT1CUP1. Derived from yAAH2875	this work
yAAH2891	MATα cup1Δ ura3 his3 trp1 lys2 ade2 leu2 luc7Δ::hphMX6 (pAAH1373/pRS414 LUC7 3xHA) pAAH1414 (ACT1CUP1 G1U)	Strain for ACT1CUP1. Derived from yAAH2875	this work
yAAH2892	MATα cup1Δ ura3 his3 trp1 lys2 ade2 leu2 luc7Δ::hphMX6 (pAAH1373/pRS414 LUC7 3xHA) pAAH0513 (ACT1CUP1 U2A)	Strain for ACT1CUP1. Derived from yAAH2875	this work
yAAH2893	MATα cup1Δ ura3 his3 trp1 lys2 ade2 leu2 luc7Δ::hphMX6 (pAAH1373/pRS414 LUC7 3xHA) pAAH1415 (ACT1CUP1 U2C)	Strain for ACT1CUP1. Derived from yAAH2875	this work
yAAH2894	MATα cup1Δ ura3 his3 trp1 lys2 ade2 leu2 luc7Δ::hphMX6 (pAAH1373/pRS414 LUC7 3xHA) pAAH1416 (ACT1CUP1 A3C)	Strain for ACT1CUP1. Derived from yAAH2875	this work
yAAH2895	MATα cup1Δ ura3 his3 trp1 lys2 ade2 leu2 luc7Δ::hphMX6 (pAAH1373/pRS414 LUC7 3xHA) pAAH1032 (ACT1CUP1 A3C)	Strain for ACT1CUP1. Derived from yAAH2875	this work
yAAH2896	MATα cup1Δ ura3 his3 trp1 lys2 ade2 leu2 luc7Δ::hphMX6 (pAAH1373/pRS414 LUC7 3xHA) pAAH1033 (ACT1CUP1 A3G)	Strain for ACT1CUP1. Derived from yAAH2875	this work
yAAH2897	MATα cup1Δ ura3 his3 trp1 lys2 ade2 leu2 luc7Δ::hphMX6 (pAAH1373/pRS414 LUC7 3xHA) pAAH0514 (ACT1CUP1 A3U)	Strain for ACT1CUP1. Derived from yAAH2875	this work
yAAH2898	MATα cup1Δ ura3 his3 trp1 lys2 ade2 leu2 luc7Δ::hphMX6 (pAAH1373/pRS414 LUC7 3xHA) pAAH0515 (ACT1CUP1 U4A)	Strain for ACT1CUP1. Derived from yAAH2875	this work
yAAH2899	MATα cup1Δ ura3 his3 trp1 lys2 ade2 leu2 luc7Δ::hphMX6 (pAAH1373/pRS414 LUC7 3xHA) pAAH1417 (ACT1CUP1 U4C)	Strain for ACT1CUP1. Derived from yAAH2875	this work
yAAH2900	MATα cup1Δ ura3 his3 trp1 lys2 ade2 leu2 luc7Δ::hphMX6 (pAAH1373/pRS414 LUC7 3xHA) pAAH0516 (ACT1CUP1 U4G)	Strain for ACT1CUP1. Derived from yAAH2875	this work
yAAH2901	MATα cup1Δ ura3 his3 trp1 lys2 ade2 leu2 luc7Δ::hphMX6 (pAAH1373/pRS414 LUC7 3xHA) pAAH0517 (ACT1CUP1 G5A)	Strain for ACT1CUP1. Derived from yAAH2875	this work
yAAH2902	MATα cup1Δ ura3 his3 trp1 lys2 ade2 leu2 luc7Δ::hphMX6 (pAAH1373/pRS414 LUC7 3xHA) pAAH1418 (ACT1CUP1 G5C)	Strain for ACT1CUP1. Derived from yAAH2875	this work
yAAH2903	MATα cup1Δ ura3 his3 trp1 lys2 ade2 leu2 luc7Δ::hphMX6 (pAAH1373/pRS414 LUC7 3xHA) pAAH1419 (ACT1CUP1 G5U)	Strain for ACT1CUP1. Derived from yAAH2875	this work
yAAH2904	MATα cup1Δ ura3 his3 trp1 lys2 ade2 leu2 luc7Δ::hphMX6 (pAAH1373/pRS414 LUC7 3xHA) pAAH1420 (ACT1CUP1 U6A)	Strain for ACT1CUP1. Derived from yAAH2875	this work
yAAH2905	MATα cup1Δ ura3 his3 trp1 lys2 ade2 leu2 luc7Δ::hphMX6 (pAAH1373/pRS414 LUC7 3xHA) pAAH1421 (ACT1CUP1 U6C)	Strain for ACT1CUP1. Derived from yAAH2875	this work
yAAH2906	MATα cup1Δ ura3 his3 trp1 lys2 ade2 leu2 luc7Δ::hphMX6 (pAAH1373/pRS414 LUC7 3xHA) pAAH1422 (ACT1CUP1 U6G)	Strain for ACT1CUP1. Derived from yAAH2875	this work
yAAH2907	MATα cup1Δ ura3 his3 trp1 lys2 ade2 leu2 luc7Δ::hphMX6 (pAAH1373/pRS414 LUC7 3xHA) pAAH1423 (ACT1CUP1 CONSENSUS 5'SS)	Strain for ACT1CUP1. Derived from yAAH2875	this work
yAAH2910	MATα cup1Δ ura3 his3 trp1 lys2 ade2 leu2 luc7Δ::hphMX6 (pAAH1382/pRS414 LUC7 3xHA ZnF2_L/L2) pAAH0512 (ACT1CUP1 G1A)	Strain for ACT1CUP1. Derived from yAAH2885	this work
yAAH2911	MATα cup1Δ ura3 his3 trp1 lys2 ade2 leu2 luc7Δ::hphMX6 (pAAH1382/pRS414 LUC7 3xHA ZnF2_L/L2) pAAH1413 (ACT1CUP1 G1C)	Strain for ACT1CUP1. Derived from yAAH2885	this work
yAAH2912	MATα cup1Δ ura3 his3 trp1 lys2 ade2 leu2 luc7Δ::hphMX6 (pAAH1382/pRS414 LUC7 3xHA ZnF2_L/L2) pAAH1414 (ACT1CUP1 G1U)	Strain for ACT1CUP1. Derived from yAAH2885	this work
yAAH2913	MATα cup1Δ ura3 his3 trp1 lys2 ade2 leu2 luc7Δ::hphMX6 (pAAH1382/pRS414 LUC7 3xHA ZnF2_L/L2) pAAH0513 (ACT1CUP1 U2A)	Strain for ACT1CUP1. Derived from yAAH2885	this work
yAAH2914	MATα cup1Δ ura3 his3 trp1 lys2 ade2 leu2 luc7Δ::hphMX6 (pAAH1382/pRS414 LUC7 3xHA ZnF2_L/L2) pAAH1415 (ACT1CUP1 U2C)	Strain for ACT1CUP1. Derived from yAAH2885	this work
yAAH2915	MATα cup1Δ ura3 his3 trp1 lys2 ade2 leu2 luc7Δ::hphMX6 (pAAH1382/pRS414 LUC7 3xHA ZnF2_L/L2) pAAH1416 (ACT1CUP1 A3C)	Strain for ACT1CUP1. Derived from yAAH2885	this work
yAAH2916	MATα cup1Δ ura3 his3 trp1 lys2 ade2 leu2 luc7Δ::hphMX6 (pAAH1382/pRS414 LUC7 3xHA ZnF2_L/L2) pAAH1032 (ACT1CUP1 A3C)	Strain for ACT1CUP1. Derived from yAAH2885	this work
yAAH2917	MATα cup1Δ ura3 his3 trp1 lys2 ade2 leu2 luc7Δ::hphMX6 (pAAH1382/pRS414 LUC7 3xHA ZnF2_L/L2) pAAH1033 (ACT1CUP1 A3G)	Strain for ACT1CUP1. Derived from yAAH2885	this work
yAAH2918	MATα cup1Δ ura3 his3 trp1 lys2 ade2 leu2 luc7Δ::hphMX6 (pAAH1382/pRS414 LUC7 3xHA ZnF2_L/L2) pAAH0514 (ACT1CUP1 A3U)	Strain for ACT1CUP1. Derived from yAAH2885	this work
yAAH2919	MATα cup1Δ ura3 his3 trp1 lys2 ade2 leu2 luc7Δ::hphMX6 (pAAH1382/pRS414 LUC7 3xHA ZnF2_L/L2) pAAH0515 (ACT1CUP1 U4A)	Strain for ACT1CUP1. Derived from yAAH2885	this work
yAAH2920	MATα cup1Δ ura3 his3 trp1 lys2 ade2 leu2 luc7Δ::hphMX6 (pAAH1382/pRS414 LUC7 3xHA ZnF2_L/L2) pAAH1417 (ACT1CUP1 U4G)	Strain for ACT1CUP1. Derived from yAAH2885	this work
yAAH2921	MATα cup1Δ ura3 his3 trp1 lys2 ade2 leu2 luc7Δ::hphMX6 (pAAH1382/pRS414 LUC7 3xHA ZnF2_L/L2) pAAH0516 (ACT1CUP1 U4G)	Strain for ACT1CUP1. Derived from yAAH2885	this work
yAAH2922	MATα cup1Δ ura3 his3 trp1 lys2 ade2 leu2 luc7Δ::hphMX6 (pAAH1382/pRS414 LUC7 3xHA ZnF2_L/L2) pAAH0517 (ACT1CUP1 G5A)	Strain for ACT1CUP1. Derived from yAAH2885	this work
yAAH2923	MATα cup1Δ ura3 his3 trp1 lys2 ade2 leu2 luc7Δ::hphMX6 (pAAH1382/pRS414 LUC7 3xHA ZnF2_L/L2) pAAH1418 (ACT1CUP1 G5C)	Strain for ACT1CUP1. Derived from yAAH2885	this work
yAAH2924	MATα cup1Δ ura3 his3 trp1 lys2 ade2 leu2 luc7Δ::hphMX6 (pAAH1382/pRS414 LUC7 3xHA ZnF2_L/L2) pAAH1419 (ACT1CUP1 G5U)	Strain for ACT1CUP1. Derived from yAAH2885	this work
yAAH2925	MATα cup1Δ ura3 his3 trp1 lys2 ade2 leu2 luc7Δ::hphMX6 (pAAH1382/pRS414 LUC7 3xHA ZnF2_L/L2) pAAH1420 (ACT1CUP1 U6A)	Strain for ACT1CUP1. Derived from yAAH2885	this work
yAAH2926	MATα cup1Δ ura3 his3 trp1 lys2 ade2 leu2 luc7Δ::hphMX6 (pAAH1382/pRS414 LUC7 3xHA ZnF2_L/L2) pAAH1421 (ACT1CUP1 U6C)	Strain for ACT1CUP1. Derived from yAAH2885	this work
yAAH2927	MATα cup1Δ ura3 his3 trp1 lys2 ade2 leu2 luc7Δ::hphMX6 (pAAH1382/pRS414 LUC7 3xHA ZnF2_L/L2) pAAH1422 (ACT1CUP1 U6G)	Strain for ACT1CUP1. Derived from yAAH2885	this work
yAAH2928	MATα cup1Δ ura3 his3 trp1 lys2 ade2 leu2 luc7Δ::hphMX6 (pAAH1382/pRS414 LUC7 3xHA ZnF2_L/L2) pAAH1423 (ACT1CUP1 CONSENSUS 5'SS)	Strain for ACT1CUP1. Derived from yAAH2885	this work
yAAH3008	MATα cup1Δ ura3 his3 trp1 lys2 ade2 leu2 luc7Δ::hphMX6 (pAAH1381/pRS414 LUC7 3xHA NΔ31) pAAH0512 (ACT1CUP1 G1A)	Strain for ACT1CUP1. Derived from yAAH2884	this work
yAAH3009	MATα cup1Δ ura3 his3 trp1 lys2 ade2 leu2 luc7Δ::hphMX6 (pAAH1381/pRS414 LUC7 3xHA NΔ31) pAAH1413 (ACT1CUP1 G1C)	Strain for ACT1CUP1. Derived from yAAH2884	this work
yAAH3010	MATα cup1Δ ura3 his3 trp1 lys2 ade2 leu2 luc7Δ::hphMX6 (pAAH1381/pRS414 LUC7 3xHA NΔ31) pAAH1414 (ACT1CUP1 G1U)	Strain for ACT1CUP1. Derived from yAAH2884	this work
yAAH3011	MATα cup1Δ ura3 his3 trp1 lys2 ade2 leu2 luc7Δ::hphMX6 (pAAH1381/pRS414 LUC7 3xHA NΔ31) pAAH0513 (ACT1CUP1 U2A)	Strain for ACT1CUP1. Derived from yAAH2884	this work
yAAH3012	MATα cup1Δ ura3 his3 trp1 lys2 ade2 leu2 luc7Δ::hphMX6 (pAAH1381/pRS414 LUC7 3xHA NΔ31) pAAH1415 (ACT1CUP1 U2C)	Strain for ACT1CUP1. Derived from yAAH2884	this work
yAAH3013	MATα cup1Δ ura3 his3 trp1 lys2 ade2 leu2 luc7Δ::hphMX6 (pAAH1381/pRS414 LUC7 3xHA NΔ31) pAAH1416 (ACT1CUP1 A3C)	Strain for ACT1CUP1. Derived from yAAH2884	this work
yAAH3014	MATα cup1Δ ura3 his3 trp1 lys2 ade2 leu2 luc7Δ::hphMX6 (pAAH1381/pRS414 LUC7 3xHA NΔ31) pAAH1032 (ACT1CUP1 A3C)	Strain for ACT1CUP1. Derived from yAAH2884	this work
yAAH3015	MATα cup1Δ ura3 his3 trp1 lys2 ade2 leu2 luc7Δ::hphMX6 (pAAH1381/pRS414 LUC7 3xHA NΔ31) pAAH1033 (ACT1CUP1 A3G)	Strain for ACT1CUP1. Derived from yAAH2884	this work
yAAH3016	MATα cup1Δ ura3 his3 trp1 lys2 ade2 leu2 luc7Δ::hphMX6 (pAAH1381/pRS414 LUC7 3xHA NΔ31) pAAH0514 (ACT1CUP1 A3U)	Strain for ACT1CUP1. Derived from yAAH2884	this work
yAAH3017	MATα cup1Δ ura3 his3 trp1 lys2 ade2 leu2 luc7Δ::hphMX6 (pAAH1381/pRS414 LUC7 3xHA NΔ31) pAAH0515 (ACT1CUP1 U4A)	Strain for ACT1CUP1. Derived from yAAH2884	this work
yAAH3018	MATα cup1Δ ura3 his3 trp1 lys2 ade2 leu2 luc7Δ::hphMX6 (pAAH1381/pRS414 LUC7 3xHA NΔ31) pAAH1417 (ACT1CUP1 U4G)	Strain for ACT1CUP1. Derived from yAAH2884	this work
yAAH3019	MATα cup1Δ ura3 his3 trp1 lys2 ade2 leu2 luc7Δ::hphMX6 (pAAH1381/pRS414 LUC7 3xHA NΔ31) pAAH0516 (ACT1CUP1 U4G)	Strain for ACT1CUP1. Derived from yAAH2884	this work
yAAH3020	MATα cup1Δ ura3 his3 trp1 lys2 ade2 leu2 luc7Δ::hphMX6 (pAAH1381/pRS414 LUC7 3xHA NΔ31) pAAH0517 (ACT1CUP1 G5A)	Strain for ACT1CUP1. Derived from yAAH2884	this work
yAAH3021	MATα cup1Δ ura3 his3 trp1 lys2 ade2 leu2 luc7Δ::hphMX6 (pAAH1381/pRS414 LUC7 3xHA NΔ31) pAAH1418 (ACT1CUP1 G5C)	Strain for ACT1CUP1. Derived from yAAH2884	this work
yAAH3022	MATα cup1Δ ura3 his3 trp1 lys2 ade2 leu2 luc7Δ::hphMX6 (pAAH1381/pRS414 LUC7 3xHA NΔ31) pAAH1419 (ACT1CUP1 G5U)	Strain for ACT1CUP1. Derived from yAAH2884	this work
yAAH3023	MATα cup1Δ ura3 his3 trp1 lys2 ade2 leu2 luc7Δ::hphMX6 (pAAH1381/pRS414 LUC7 3xHA NΔ31) pAAH1420 (ACT1CUP1 U6A)	Strain for ACT1CUP1. Derived from yAAH2884	this work
yAAH3024	MATα cup1Δ ura3 his3 trp1 lys2 ade2 leu2 luc7Δ::hphMX6 (pAAH1381/pRS414 LUC7 3xHA NΔ31) pAAH1421 (ACT1CUP1 U6C)	Strain for ACT1CUP1. Derived from yAAH2884	this work
yAAH3025	MATα cup1Δ ura3 his3 trp1 lys2 ade2 leu2 luc7Δ::hphMX6 (pAAH1381/pRS414 LUC7 3xHA NΔ31) pAAH1422 (ACT1CUP1 U6G)	Strain for ACT1CUP1. Derived from yAAH2884	this work
yAAH3026	MATα cup1Δ ura3 his3 trp1 lys2 ade2 leu2 luc7Δ::hphMX6 (pAAH1381/pRS414 LUC7 3xHA NΔ31) pAAH1423 (ACT1CUP1 CONSENSUS 5'SS)	Strain for ACT1CUP1. Derived from yAAH2884	this work
yAAH3029	MATα cup1Δ ura3 his3 trp1 lys2 ade2 leu2 luc7Δ::hphMX6 (pAAH1391/pRS414 LUC7 3xHA ZnF1_L1) pAAH0512 (ACT1CUP1 G1A)	Strain for ACT1CUP1. Derived from yAAH2877	this work
yAAH3030	MATα cup1Δ ura3 his3 trp1 lys2 ade2 leu2 luc7Δ::hphMX6 (pAAH1391/pRS414 LUC7 3xHA ZnF1_L1) pAAH1413 (ACT1CUP1 G1C)	Strain for ACT1CUP1. Derived from yAAH2877	this work
yAAH3031	MATα cup1Δ ura3 his3 trp1 lys2 ade2 leu2 luc7Δ::hphMX6 (pAAH1391/pRS414 LUC7 3xHA ZnF1_L1) pAAH1414 (ACT1CUP1 G1U)	Strain for ACT1CUP1. Derived from yAAH2877	this work
yAAH3032	MATα cup1Δ ura3 his3 trp1 lys2 ade2 leu2 luc7Δ::hphMX6 (pAAH1391/pRS414 LUC7 3xHA ZnF1_L1) pAAH0513 (ACT1CUP1 U2A)	Strain for ACT1CUP1. Derived from yAAH2877	this work
yAAH3033	MATα cup1Δ ura3 his3 trp1 lys2 ade2 leu2 luc7Δ::hphMX6 (pAAH1391/pRS414 LUC7 3xHA ZnF1_L1) pAAH1415 (ACT1CUP1 U2C)	Strain for ACT1CUP1. Derived from yAAH2877	this work
yAAH3034	MATα cup1Δ ura3 his3 trp1 lys2 ade2 leu2 luc7Δ::hphMX6 (pAAH1391/pRS414 LUC7 3xHA ZnF1_L1) pAAH1416 (ACT1CUP1 A3C)	Strain for ACT1CUP1. Derived from yAAH2877	this work
yAAH3035	MATα cup1Δ ura3 his3 trp1 lys2 ade2 leu2 luc7Δ::hphMX6 (pAAH1391/pRS414 LUC7 3xHA ZnF1_L1) pAAH1032 (ACT1CUP1 A3C)	Strain for ACT1CUP1. Derived from yAAH2877	this work
yAAH3036	MATα cup1Δ ura3 his3 trp1 lys2 ade2 leu2 luc7Δ::hphMX6 (pAAH1391/pRS414 LUC7 3xHA ZnF1_L1) pAAH1033 (ACT1CUP1 A3G)	Strain for ACT1CUP1. Derived from yAAH2877	this work
yAAH3037	MATα cup1Δ ura3 his3 trp1 lys2 ade2 leu2 luc7Δ::hphMX6 (pAAH1391/pRS414 LUC7 3xHA ZnF1_L1) pAAH0514 (ACT1CUP1 A3U)	Strain for ACT1CUP1. Derived from yAAH2877	this work
yAAH3038	MATα cup1Δ ura3 his3 trp1 lys2 ade2 leu2 luc7Δ::hphMX6 (pAAH1391/pRS414 LUC7 3xHA ZnF1_L1) pAAH0515 (ACT1CUP1 U4A)	Strain for ACT1CUP1. Derived from yAAH2877	this work
yAAH3039	MATα cup1Δ ura3 his3 trp1 lys2 ade2 leu2 luc7Δ::hphMX6 (pAAH1391/pRS414 LUC7 3xHA ZnF1_L1) pAAH1417 (ACT1CUP1 U4G)	Strain for ACT1CUP1. Derived from yAAH2877	this work
yAAH3040	MATα cup1Δ ura3 his3 trp1 lys2 ade2 leu2 luc7Δ::hphMX6 (pAAH1391/pRS414 LUC7 3xHA ZnF1_L1) pAAH0516 (ACT1CUP1 U4G)	Strain for ACT1CUP1. Derived from yAAH2877	this work
yAAH3041	MATα cup1Δ ura3 his3 trp1 lys2 ade2 leu2 luc7Δ::hphMX6 (pAAH1391/pRS414 LUC7 3xHA ZnF1_L1) pAAH0517 (ACT1CUP1 G5A)	Strain for ACT1CUP1. Derived from yAAH2877	this work
yAAH3042	MATα cup1Δ ura3 his3 trp1 lys2 ade2 leu2 luc7Δ::hphMX6 (pAAH1391/pRS414 LUC7 3xHA ZnF1_L1) pAAH1418 (ACT1CUP1 G5C)	Strain for ACT1CUP1. Derived from yAAH2877	this work
yAAH3043	MATα cup1Δ ura3 his3 trp1 lys2 ade2 leu2 luc7Δ::hphMX6 (pAAH1391/pRS414 LUC7 3xHA ZnF1_L1) pAAH1419 (ACT1CUP1 G5U)	Strain for ACT1CUP1. Derived from yAAH2877	this work
yAAH3044	MATα cup1Δ ura3 his3 trp1 lys2 ade2 leu2 luc7Δ::hphMX6 (pAAH1391/pRS414 LUC7 3xHA ZnF1_L1) pAAH1420 (ACT1CUP1 U6A)	Strain for ACT1CUP1. Derived from yAAH2877	this work
yAAH3045	MATα cup1Δ ura3 his3 trp1 lys2 ade2 leu2 luc7Δ::hphMX6 (pAAH1391/pRS414 LUC7 3xHA ZnF1_L1) pAAH1421 (ACT1CUP1 U6C)	Strain for ACT1CUP1. Derived from yAAH2877	this work
yAAH3046	MATα cup1Δ ura3 his3 trp1 lys2 ade2 leu2 luc7Δ::hphMX6 (pAAH1391/pRS414 LUC7 3xHA ZnF1_L1) pAAH1422 (ACT1CUP1 U6G)	Strain for ACT1CUP1. Derived from yAAH2877	this work
yAAH3047	MATα cup1Δ ura3 his3 trp1 lys2 ade2 leu2 luc7Δ::hphMX6 (pAAH1391/pRS414 LUC7 3xHA ZnF1_L1) pAAH1423 (ACT1CUP1 CONSENSUS 5'SS)	Strain for ACT1CUP1. Derived from yAAH2877	this work
yAAH3050	MATα cup1Δ ura3 his3 trp1 lys2 ade2 leu2 luc7Δ::hphMX6 (pAAH1392/pRS414 LUC7 3xHA ZnF1_L2) pAAH0512 (ACT1CUP1 G1A)	Strain for ACT1CUP1. Derived from yAAH2876	this work
yAAH3051	MATα cup1Δ ura3 his3 trp1 lys2 ade2 leu2 luc7Δ::hphMX6 (pAAH1392/pRS414 LUC7 3xHA ZnF1_L2) pAAH1413 (ACT1CUP1 G1C)	Strain for ACT1CUP1. Derived from yAAH2876	this work
yAAH3052	MATα cup1Δ ura3 his3 trp1 lys2 ade2 leu2 luc7Δ::hphMX6 (pAAH1392/pRS414 LUC7 3xHA ZnF1_L2) pAAH1414 (ACT1CUP1 G1U)	Strain for ACT1CUP1. Derived from yAAH2876	this work
yAAH3053	MATα cup1Δ ura3 his3 trp1 lys2 ade2 leu2 luc7Δ::hphMX6 (pAAH1392/pRS414 LUC7 3xHA ZnF1_L2) pAAH0513 (ACT1CUP1 U2A)	Strain for ACT1CUP1. Derived from yAAH2876	this work
yAAH3054	MATα cup1Δ ura3 his3 trp1 lys2 ade2 leu2 luc7Δ::hphMX6 (pAAH1392/pRS414 LUC7 3xHA ZnF1_L2) pAAH1415 (ACT1CUP1 U2C)	Strain for ACT1CUP1. Derived from yAAH2876	this work
yAAH3055	MATα cup1Δ ura3 his3 trp1 lys2 ade2 leu2 luc7Δ::hphMX6 (pAAH1392/pRS414 LUC7 3xHA ZnF1_L2) pAAH1416 (ACT1CUP1 A3C)	Strain for ACT1CUP1. Derived from yAAH2876	this work
yAAH3056	MATα cup1Δ ura3 his3 trp1 lys2 ade2 leu2 luc7Δ::hphMX6 (pAAH1392/pRS414 LUC7 3xHA ZnF1_L2) pAAH1032 (ACT1CUP1 A3C)	Strain for ACT1CUP1. Derived from yAAH2876	this work
yAAH3057	MATα cup1Δ ura3 his3 trp1 lys2 ade2 leu2 luc7Δ::hphMX6 (pAAH1392/pRS414 LUC7 3xHA ZnF1_L2) pAAH1033 (ACT1CUP1 A3G)	Strain for ACT1CUP1. Derived from yAAH2876	this work
yAAH3058	MATα cup1Δ ura3 his3 trp1 lys2 ade2 leu2 luc7Δ::hphMX6 (pAAH1392/pRS414 LUC7 3xHA ZnF1_L2) pAAH0514 (ACT1CUP1 A3U)	Strain for ACT1CUP1. Derived from yAAH2876	this work
yAAH3059	MATα cup1Δ ura3 his3 trp1 lys2 ade2 leu2 luc7Δ::hphMX6 (pAAH1392/pRS414 LUC7 3xHA ZnF1_L2) pAAH0515 (ACT1CUP1 U4A)	Strain for ACT1CUP1. Derived from yAAH2876	this work
yAAH3060	MATα cup1Δ ura3 his3 trp1 lys2 ade2 leu2 luc7Δ::hphMX6 (pAAH1392/pRS414 LUC7 3xHA ZnF1_L2) pAAH1417 (ACT1CUP1 U4G)	Strain for ACT1CUP1. Derived from yAAH2876	this work
yAAH3061	MATα cup1Δ ura3 his3 trp1 lys2 ade2 leu2 luc7Δ::hphMX6 (pAAH1392/pRS414 LUC7 3xHA ZnF1_L2) pAAH0516 (ACT1CUP1 U4G)	Strain for ACT1CUP1. Derived from yAAH2876	this work
yAAH3062	MATα cup1Δ ura3 his3 trp1 lys2 ade2 leu2 luc7Δ::hphMX6 (pAAH1392/pRS414 LUC7 3xHA ZnF1_L2) pAAH0517 (ACT1CUP1 G5A)	Strain for ACT1CUP1. Derived from yAAH2876	this work
yAAH3063	MATα cup1Δ ura3 his3 trp1 lys2 ade2 leu2 luc7Δ::hphMX6 (pAAH1392/pRS414 LUC7 3xHA ZnF1_L2) pAAH1418 (ACT1CUP1 G5C)	Strain for ACT1CUP1. Derived from yAAH2876	this work
yAAH3064	MATα cup1Δ ura3 his3 trp1 lys2 ade2 leu2 luc7Δ::hphMX6 (pAAH1392/pRS414 LUC7 3xHA ZnF1_L2) pAAH1419 (ACT1CUP1 G5U)	Strain for ACT1CUP1. Derived from yAAH2876	this work
yAAH3065	MATα cup1Δ ura3 his3 trp1 lys2 ade2 leu2 luc7Δ::hphMX6 (pAAH1392/pRS414 LUC7 3xHA ZnF1_L2) pAAH1420 (ACT1CUP1 U6A)	Strain for ACT1CUP1. Derived from yAAH2876	this work
yAAH3066	MATα cup1Δ ura3 his3 trp1 lys2 ade2 leu2 luc7Δ::hphMX6 (pAAH1392/pRS414 LUC7 3xHA ZnF1_L2) pAAH1421 (ACT1CUP1 U6C)	Strain for ACT1CUP1. Derived from yAAH2876	this work
yAAH3067	MATα cup1Δ ura3 his3 trp1 lys2 ade2 leu2 luc7Δ::hphMX6 (pAAH1392/pRS414 LUC7 3xHA ZnF1_L2) pAAH1422 (ACT1CUP1 U6G)	Strain for ACT1CUP1. Derived from yAAH2876	this work
yAAH3068	MATα cup1Δ ura3 his3 trp1 lys2 ade2 leu2 luc7Δ::hphMX6 (pAAH1392/pRS414 LUC7 3xHA ZnF1_L2) pAAH1423 (ACT1CUP1 CONSENSUS 5'SS)	Strain for ACT1CUP1. Derived from yAAH2876	this work
yAAH3071	MATα cup1Δ ura3 his3 trp1 lys2 ade2 leu2 luc7Δ::hphMX6 (pAAH1393/pRS414 LUC7 3xHA ZnF1_L3) pAAH0512 (ACT1CUP1 G1A)	Strain for ACT1CUP1. Derived from yAAH2878	this work
yAAH3072	MATα cup1Δ ura3 his3 trp1 lys2 ade2 leu2 luc7Δ::hphMX6 (pAAH1393/pRS414 LUC7 3xHA ZnF1_L3) pAAH1413 (ACT1CUP1 G1C)	Strain for ACT1CUP1. Derived from yAAH2878	this work
yAAH3073	MATα cup1Δ ura3 his3 trp1 lys2 ade2 leu2 luc7Δ::hphMX6 (pAAH1393/pRS414 LUC7 3xHA ZnF1_L3) pAAH1414 (ACT1CUP1 G1U)	Strain for ACT1CUP1. Derived from yAAH2878	this work
yAAH3074	MATα cup1Δ ura3 his3 trp1 lys2 ade2 leu2 luc7Δ::hphMX6 (pAAH1393/pRS414 LUC7 3xHA ZnF1_L3) pAAH0513 (ACT1CUP1 U2A)	Strain for ACT1CUP1. Derived from yAAH2878	this work
yAAH3075	MATα cup1Δ ura3 his3 trp1 lys2 ade2 leu2 luc7Δ::hphMX6 (pAAH1393/pRS414 LUC7 3xHA ZnF1_L3) pAAH1415 (ACT1CUP1 U2C)	Strain for ACT1CUP1. Derived from yAAH2878	this work
yAAH3076	MATα cup1Δ ura3 his3 trp1 lys2 ade2 leu2 luc7Δ::hphMX6 (pAAH1393/pRS414 LUC7 3xHA ZnF1_L3) pAAH1416 (ACT1CUP1 A3C)	Strain for ACT1CUP1. Derived from yAAH2878	this work
yAAH3077	MATα cup1Δ ura3 his3 trp1 lys2 ade2 leu2 luc7Δ::hphMX6 (pAAH1393/pRS414 LUC7 3xHA ZnF1_L3) pAAH1032 (ACT1CUP1 A3C)	Strain for ACT1CUP1. Derived from yAAH2878	this work
yAAH3078	MATα cup1Δ ura3 his3 trp1 lys2 ade2 leu2 luc7Δ::hphMX6 (pAAH1393/pRS414 LUC7 3xHA ZnF1_L3) pAAH1033 (ACT1CUP1 A3G)	Strain for ACT1CUP1. Derived from yAAH2878	this work
yAAH3079	MATα cup1Δ ura3 his3 trp1 lys2 ade2 leu2 luc7Δ::hphMX6 (pAAH1393/pRS414 LUC7 3xHA ZnF1_L3) pAAH0514 (ACT1CUP1 A3U)	Strain for ACT1CUP1. Derived from yAAH2878	this work
yAAH3080	MATα cup1Δ ura3 his3 trp1 lys2 ade2 leu2 luc7Δ::hphMX6 (pAAH1393/pRS414 LUC7 3xHA ZnF1_L3) pAAH0515 (ACT1CUP1 U4A)	Strain for ACT1CUP1. Derived from yAAH2878	this work
yAAH3081	MATα cup1Δ ura3 his3 trp1 lys2 ade2 leu2 luc7Δ::hphMX6 (pAAH1393/pRS414 LUC7 3xHA ZnF1_L3) pAAH1417 (ACT1CUP1 U4G)	Strain for ACT1CUP1. Derived from yAAH2878	this work
yAAH3082	MATα cup1Δ ura3 his3 trp1 lys2 ade2 leu2 luc7Δ::hphMX6 (pAAH1393/pRS414 LUC7 3xHA ZnF1_L3) pAAH0516 (ACT1CUP1 U4G)	Strain for ACT1CUP1. Derived from yAAH2878	this work
yAAH3083	MATα cup1Δ ura3 his3 trp1 lys2 ade2 leu2 luc7Δ::hphMX6 (pAAH1393/pRS414 LUC7 3xHA ZnF1_L3) pAAH0517 (ACT1CUP1 G5A)	Strain for ACT1CUP1. Derived from yAAH2878	this work
yAAH3084	MATα cup1Δ ura3 his3 trp1 lys2 ade2 leu2 luc7Δ::hphMX6 (pAAH1393/pRS414 LUC7 3xHA ZnF1_L3) pAAH1418 (ACT1CUP1 G5C)	Strain for ACT1CUP1. Derived from yAAH2878	this work
yAAH3085	MATα cup1Δ ura3 his3 trp1 lys2 ade2 leu2 luc7Δ::hphMX6 (pAAH1393/pRS414 LUC7 3xHA ZnF1_L3) pAAH1419 (ACT1CUP1 G5U)	Strain for ACT1CUP1. Derived from yAAH2878	this work
yAAH3086	MATα cup1Δ ura3 his3 trp1 lys2 ade2 leu2 luc7Δ::hphMX6 (pAAH1393/pRS414 LUC7 3xHA ZnF1_L3) pAAH1420 (ACT1CUP1 U6A)	Strain for ACT1CUP1. Derived from yAAH2878	this work
yAAH3087	MATα cup1Δ ura3 his3 trp1 lys2 ade2 leu2 luc7Δ::hphMX6 (pAAH1393/pRS414 LUC7 3xHA ZnF1_L3) pAAH1421 (ACT1CUP1 U6C)	Strain for ACT1CUP1. Derived from yAAH2878	this work
yAAH3088	MATα cup1Δ ura3 his3 trp1 lys2 ade2 leu2 luc7Δ::hphMX6 (pAAH1393/pRS414 LUC7 3xHA ZnF1_L3) pAAH1422 (ACT1CUP1 U6G)	Strain for ACT1CUP1. Derived from yAAH2878	this work
yAAH3089	MATα cup1Δ ura3 his3 trp1 lys2 ade2 leu2 luc7Δ::hphMX6 (pAAH1393/pRS414 LUC7 3xHA ZnF1_L3) pAAH1423 (ACT1CUP1 CONSENSUS 5'SS)	Strain for ACT1CUP1. Derived from yAAH2878	this work
yAAH3178	MATα cup1Δ ura3 his3 trp1 lys2 ade2 leu2 luc7Δ::hphMX6 (pAAH1373/pRS414 LUC7 3xHA) pAAH1489 ACT1-CUP1 5ss_U2C_U4A	Strain for ACT1CUP1. Derived from yAAH2875	this work
yAAH3179	MATα cup1Δ ura3 his3 trp1 lys2 ade2 leu2 luc7Δ::hphMX6 (pAAH1373/pRS414 LUC7 3xHA) pAAH1490 ACT1-CUP1 5ss_U2C_U4C	Strain for ACT1CUP1. Derived from yAAH2875	this work
yAAH3180	MATα cup1Δ ura3 his3 trp1 lys2 ade2 leu2 luc7Δ::hphMX6 (pAAH1373/pRS414 LUC7 3xHA) pAAH1491 ACT1-CUP1 5ss_U2C_U4G	Strain for ACT1CUP1. Derived from yAAH2875	this work
yAAH3181	MATα cup1Δ ura3 his3 trp1 lys2 ade2 leu2 luc7Δ::hphMX6 (pAAH1373/pRS414 LUC7 3xHA) pAAH1492 ACT1-CUP1 5ss_U2C_U6A	Strain for ACT1CUP1. Derived from yAAH2875	this work
yAAH3182	MATα cup1Δ ura3 his3 trp1 lys2 ade2 leu2 luc7Δ::hphMX6 (pAAH1373/pRS414 LUC7 3xHA) pAAH1493 ACT1-CUP1 5ss_U2C_U6C	Strain for ACT1CUP1. Derived from yAAH2875	this work
yAAH3183	MATα cup1Δ ura3 his3 trp1 lys2 ade2 leu2 luc7Δ::hphMX6 (pAAH1373/pRS414 LUC7 3xHA) pAAH1494 ACT1-CUP1 5ss_U2C_U6G	Strain for ACT1CUP1. Derived from yAAH2875	this work
yAAH3184	MATα cup1Δ ura3 his3 trp1 lys2 ade2 leu2 luc7Δ::hphMX6 (pAAH1381/pRS414 LUC7 3xHA NΔ31) pAAH1489 ACT1-CUP1 5ss_U2C_U4A	Strain for ACT1CUP1. Derived from yAAH2884	this work
yAAH3185	MATα cup1Δ ura3 his3 trp1 lys2 ade2 leu2 luc7Δ::hphMX6 (pAAH1381/pRS414 LUC7 3xHA NΔ31) pAAH1490 ACT1-CUP1 5ss_U2C_U4C	Strain for ACT1CUP1. Derived from yAAH2884	this work
yAAH3186	MATα cup1Δ ura3 his3 trp1 lys2 ade2 leu2 luc7Δ::hphMX6 (pAAH1381/pRS414 LUC7 3xHA NΔ31) pAAH1491 ACT1-CUP1 5ss_U2C_U4G	Strain for ACT1CUP1. Derived from yAAH2884	this work
yAAH3187	MATα cup1Δ ura3 his3 trp1 lys2 ade2 leu2 luc7Δ::hphMX6 (pAAH1381/pRS414 LUC7 3xHA NΔ31) pAAH1492 ACT1-CUP1 5ss_U2C_U6A	Strain for ACT1CUP1. Derived from yAAH2884	this work
yAAH3188	MATα cup1Δ ura3 his3 trp1 lys2 ade2 leu2 luc7Δ::hphMX6 (pAAH1381/pRS414 LUC7 3xHA NΔ31) pAAH1493 ACT1-CUP1 5ss_U2C_U6C	Strain for ACT1CUP1. Derived from yAAH2884	this work
yAAH3189	MATα cup1Δ ura3 his3 trp1 lys2 ade2 leu2 luc7Δ::hphMX6 (pAAH1381/pRS414 LUC7 3xHA NΔ31) pAAH1494 ACT1-CUP1 5ss_U2C_U6G	Strain for ACT1CUP1. Derived from yAAH2884	this work
yAAH3190	MATα cup1Δ ura3 his3 trp1 lys2 ade2 leu2 luc7Δ::hphMX6 (pAAH1382/pRS414 LUC7 3xHA ZnF2_L/L2) pAAH1489 ACT1-CUP1 5ss_U2C_U4A	Strain for ACT1CUP1. Derived from yAAH2885	this work
yAAH3191	MATα cup1Δ ura3 his3 trp1 lys2 ade2 leu2 luc7Δ::hphMX6 (pAAH1382/pRS414 LUC7 3xHA ZnF2_L/L2) pAAH1490 ACT1-CUP1 5ss_U2C_U4C	Strain for ACT1CUP1. Derived from yAAH2885	this work
yAAH3192	MATα cup1Δ ura3 his3 trp1 lys2 ade2 leu2 luc7Δ::hphMX6 (pAAH1382/pRS414 LUC7 3xHA ZnF2_L/L2) pAAH1491 ACT1-CUP1 5ss_U2C_U4G	Strain for ACT1CUP1. Derived from yAAH2885	this work
yAAH3193	MATα cup1Δ ura3 his3 trp1 lys2 ade2 leu2 luc7Δ::hphMX6 (pAAH1382/pRS414 LUC7 3xHA ZnF2_L/L2) pAAH1492 ACT1-CUP1 5ss_U2C_U6A	Strain for ACT1CUP1. Derived from yAAH2885	this work
yAAH3194	MATα cup1Δ ura3 his3 trp1 lys2 ade2 leu2 luc7Δ::hphMX6 (pAAH1382/pRS414 LUC7 3xHA ZnF2_L/L2) pAAH1493 ACT1-CUP1 5ss_U2C_U6C	Strain for ACT1CUP1. Derived from yAAH2885	this work
yAAH3195	MATα cup1Δ ura3 his3 trp1 lys2 ade2 leu2 luc7Δ::hphMX6 (pAAH1382/pRS414 LUC7 3xHA ZnF2_L/L2) pAAH1494 ACT1-CUP1 5ss_U2C_U6G	Strain for ACT1CUP1. Derived from yAAH2885	this work
-	MATunk his3Δ1 leu2 luc7Δ::hphMX6 ura3Δ0 prp28Δ::natMX luc7Δ::kanMX trp1Δ::hphMX p316-LUC7-PRP28 (CEN URA3 LUC7 PRP28)	Parental LUC7 and PRP28 shuffle strain. Gift of Beate Schwer	Agarwal et al. 2016
yAAH3221	MATα cup1Δ ura3 his3 trp1 lys2 ade2 leu2 luc7Δ::hphMX6 (pAAH1399/pRS414 LUC7 3xHA ZnF1_L2 ZnF2_L/L2) pAAH0470 (ACT1CUP1 CONSENSUS 5'SS)	Strain for ACT1CUP1. Derived from yAAH2886	this work
yAAH3222	MATα cup1Δ ura3 his3 trp1 lys2 ade2 leu2 luc7Δ::hphMX6 (pAAH1399/pRS414 LUC7 3xHA ZnF1_L2 ZnF2_L/L2) pAAH0514 (ACT1CUP1 A3U)	Strain for ACT1CUP1. Derived from yAAH2886	this work
yAAH3223	MATα cup1Δ ura3 his3 trp1 lys2 ade2 leu2 luc7Δ::hphMX6 (pAAH1399/pRS414 LUC7 3xHA ZnF1_L2 ZnF2_L/L2) pAAH1418 (ACT1CUP1 G5C)	Strain for ACT1CUP1. Derived from yAAH2886	this work
yAAH3224	MATα cup1Δ ura3 his3 trp1 lys2 ade2 leu2 luc7Δ::hphMX6 (pAAH1399/pRS414 LUC7 3xHA ZnF1_L2 ZnF2_L/L2) pAAH1419 (ACT1CUP1 G5U)	Strain for ACT1CUP1. Derived from yAAH2886	this work
yAAH3225	MATα cup1Δ ura3 his3 trp1 lys2 ade2 leu2 luc7Δ::hphMX6 (pAAH1399/pRS414 LUC7 3xHA ZnF1_L2 ZnF2_L/L2) pAAH0517 (ACT1CUP1 G5A)	Strain for ACT1CUP1. Derived from yAAH2886	this work
yAAH3226	MATα cup1Δ ura3 his3 trp1 lys2 ade2 leu2 luc7Δ::hphMX6 (pAAH1398/pRS414 LUC7 3xHA ZnF1_L1 ZnF2_L/L2) (ACT1CUP1 CONSENSUS 5'SS)	Strain for ACT1CUP1. Derived from yAAH2887	this work
yAAH3227	MATα cup1Δ ura3 his3 trp1 lys2 ade2 leu2 luc7Δ::hphMX6 (pAAH1398/pRS414 LUC7 3xHA ZnF1_L1 ZnF2_L/L2) pAAH0514 (ACT1CUP1 A3U)	Strain for ACT1CUP1. Derived from yAAH2887	this work
yAAH3228	MATα cup1Δ ura3 his3 trp1 lys2 ade2 leu2 luc7Δ::hphMX6 (pAAH1398/pRS414 LUC7 3xHA ZnF1_L1 ZnF2_L/L2) pAAH1418 (ACT1CUP1 G5C)	Strain for ACT1CUP1. Derived from yAAH2887	this work
yAAH3229	MATα cup1Δ ura3 his3 trp1 lys2 ade2 leu2 luc7Δ::hphMX6 (pAAH1398/pRS414 LUC7 3xHA ZnF1_L1 ZnF2_L/L2) pAAH1419 (ACT1CUP1 G5U)	Strain for ACT1CUP1. Derived from yAAH2887	this work
yAAH3230	MATα cup1Δ ura3 his3 trp1 lys2 ade2 leu2 luc7Δ::hphMX6 (pAAH1398/pRS414 LUC7 3xHA ZnF1_L1 ZnF2_L/L2) pAAH0517 (ACT1CUP1 G5A)	Strain for ACT1CUP1. Derived from yAAH2887	this work
yAAH3231	MATα cup1Δ ura3 his3 trp1 lys2 ade2 leu2 luc7Δ::hphMX6 (pAAH1400/pRS414 LUC7 3xHA ZnF1_L3 ZnF2_L/L2) (ACT1CUP1 CONSENSUS 5'SS)	Strain for ACT1CUP1. Derived from yAAH2888	this work
yAAH3233	MATα cup1Δ ura3 his3 trp1 lys2 ade2 leu2 luc7Δ::hphMX6 (pAAH1400/pRS414 LUC7 3xHA ZnF1_L3 ZnF2_L/L2) pAAH1418 (ACT1CUP1 G5C)	Strain for ACT1CUP1. Derived from yAAH2888	this work
yAAH32332	MATα cup1Δ ura3 his3 trp1 lys2 ade2 leu2 luc7Δ::hphMX6 (pAAH1400/pRS414 LUC7 3xHA ZnF1_L3 ZnF2_L/L2) pAAH0514 (ACT1CUP1 A3U)	Strain for ACT1CUP1. Derived from yAAH2888	this work
yAAH3234	MATα cup1Δ ura3 his3 trp1 lys2 ade2 leu2 luc7Δ::hphMX6 (pAAH1400/pRS414 LUC7 3xHA ZnF1_L3 ZnF2_L/L2) pAAH1419 (ACT1CUP1 G5U)	Strain for ACT1CUP1. Derived from yAAH2888	this work
yAAH3235	MATα cup1Δ ura3 his3 trp1 lys2 ade2 leu2 luc7Δ::hphMX6 (pAAH1400/pRS414 LUC7 3xHA ZnF1_L3 ZnF2_L/L2) pAAH0517 (ACT1CUP1 G5A)	Strain for ACT1CUP1. Derived from yAAH2888	this work
yAAH3252	MATα cup1Δ ura3 his3 trp1 lys2 ade2 leu2 luc7Δ::hphMX6 (pAAH1373/pRS414 LUC7 3xHA WT) pAAH1517 (ACT1-CUP1 Ex1_G-1A 5SS_G5A)	Strain for ACT1CUP1. Derived from yAAH2875	this work
yAAH3253	MATα cup1Δ ura3 his3 trp1 lys2 ade2 leu2 luc7Δ::hphMX6 (pAAH1373/pRS414 LUC7 3xHA WT) pAAH1518 (ACT1-CUP1 Ex1_G-1C 5SS_G5A)	Strain for ACT1CUP1. Derived from yAAH2875	this work
yAAH3254	MATα cup1Δ ura3 his3 trp1 lys2 ade2 leu2 luc7Δ::hphMX6 (pAAH1373/pRS414 LUC7 3xHA WT) pAAH1519 (ACT1-CUP1 Ex1_T-2A 5SS_G5A)	Strain for ACT1CUP1. Derived from yAAH2875	this work
yAAH3255	MATα cup1Δ ura3 his3 trp1 lys2 ade2 leu2 luc7Δ::hphMX6 (pAAH1373/pRS414 LUC7 3xHA WT) pAAH1520 (ACT1-CUP1 Ex1_C-3A 5SS_G5A)	Strain for ACT1CUP1. Derived from yAAH2875	this work
yAAH3256	MATα cup1Δ ura3 his3 trp1 lys2 ade2 leu2 luc7Δ::hphMX6 (pAAH1373/pRS414 LUC7 3xHA WT) pAAH1521 (ACT1-CUP1 Ex1_G-1A 5SS_U2A)	Strain for ACT1CUP1. Derived from yAAH2875	this work
yAAH3257	MATα cup1Δ ura3 his3 trp1 lys2 ade2 leu2 luc7Δ::hphMX6 (pAAH1373/pRS414 LUC7 3xHA WT) pAAH1522 (ACT1-CUP1 Ex1_G-1C 5SS_U2A)	Strain for ACT1CUP1. Derived from yAAH2875	this work
yAAH3258	MATα cup1Δ ura3 his3 trp1 lys2 ade2 leu2 luc7Δ::hphMX6 (pAAH1373/pRS414 LUC7 3xHA WT) pAAH1523 (ACT1-CUP1 Ex1_T-2A 5SS_U2A)	Strain for ACT1CUP1. Derived from yAAH2875	this work
yAAH3259	MATα cup1Δ ura3 his3 trp1 lys2 ade2 leu2 luc7Δ::hphMX6 (pAAH1373/pRS414 LUC7 3xHA WT) pAAH1524 (ACT1-CUP1 Ex1_C-3A 5SS_U2A)	Strain for ACT1CUP1. Derived from yAAH2875	this work
yAAH3264	MATα cup1Δ ura3 his3 trp1 lys2 ade2 leu2 luc7Δ::hphMX6 (pAAH1391/pRS414 LUC7 3xHA ZnF1_L1) pAAH1517 (ACT1-CUP1 Ex1_G-1A 5SS_G5A)	Strain for ACT1CUP1. Derived from yAAH2876	this work
yAAH3265	MATα cup1Δ ura3 his3 trp1 lys2 ade2 leu2 luc7Δ::hphMX6 (pAAH1391/pRS414 LUC7 3xHA ZnF1_L1) pAAH1518 (ACT1-CUP1 Ex1_G-1C 5SS_G5A)	Strain for ACT1CUP1. Derived from yAAH2876	this work
yAAH3266	MATα cup1Δ ura3 his3 trp1 lys2 ade2 leu2 luc7Δ::hphMX6 (pAAH1391/pRS414 LUC7 3xHA ZnF1_L1) pAAH1519 (ACT1-CUP1 Ex1_T-2A 5SS_G5A)	Strain for ACT1CUP1. Derived from yAAH2876	this work
yAAH3267	MATα cup1Δ ura3 his3 trp1 lys2 ade2 leu2 luc7Δ::hphMX6 (pAAH1391/pRS414 LUC7 3xHA ZnF1_L1) pAAH1520 (ACT1-CUP1 Ex1_C-3A 5SS_G5A)	Strain for ACT1CUP1. Derived from yAAH2876	this work
yAAH3268	MATα cup1Δ ura3 his3 trp1 lys2 ade2 leu2 luc7Δ::hphMX6 (pAAH1391/pRS414 LUC7 3xHA ZnF1_L1) pAAH1521 (ACT1-CUP1 Ex1_G-1A 5SS_U2A)	Strain for ACT1CUP1. Derived from yAAH2876	this work
yAAH3269	MATα cup1Δ ura3 his3 trp1 lys2 ade2 leu2 luc7Δ::hphMX6 (pAAH1391/pRS414 LUC7 3xHA ZnF1_L1) pAAH1522 (ACT1-CUP1 Ex1_G-1C 5SS_U2A)	Strain for ACT1CUP1. Derived from yAAH2876	this work
yAAH3270	MATα cup1Δ ura3 his3 trp1 lys2 ade2 leu2 luc7Δ::hphMX6 (pAAH1391/pRS414 LUC7 3xHA ZnF1_L1) pAAH1523 (ACT1-CUP1 Ex1_T-2A 5SS_U2A)	Strain for ACT1CUP1. Derived from yAAH2876	this work
yAAH3271	MATα cup1Δ ura3 his3 trp1 lys2 ade2 leu2 luc7Δ::hphMX6 (pAAH1391/pRS414 LUC7 3xHA ZnF1_L1) pAAH1524 (ACT1-CUP1 Ex1_C-3A 5SS_U2A)	Strain for ACT1CUP1. Derived from yAAH2876	this work
yAAH3276	MATα cup1Δ ura3 his3 trp1 lys2 ade2 leu2 luc7Δ::hphMX6 (pAAH1392/pRS414 LUC7 3xHA ZnF1_L2) pAAH1517 (ACT1-CUP1 Ex1_G-1A 5SS_G5A)	Strain for ACT1CUP1. Derived from yAAH2877	this work
yAAH3277	MATα cup1Δ ura3 his3 trp1 lys2 ade2 leu2 luc7Δ::hphMX6 (pAAH1392/pRS414 LUC7 3xHA ZnF1_L2) pAAH1518 (ACT1-CUP1 Ex1_G-1C 5SS_G5A)	Strain for ACT1CUP1. Derived from yAAH2877	this work
yAAH3278	MATα cup1Δ ura3 his3 trp1 lys2 ade2 leu2 luc7Δ::hphMX6 (pAAH1392/pRS414 LUC7 3xHA ZnF1_L2) pAAH1519 (ACT1-CUP1 Ex1_T-2A 5SS_G5A)	Strain for ACT1CUP1. Derived from yAAH2877	this work
yAAH3279	MATα cup1Δ ura3 his3 trp1 lys2 ade2 leu2 luc7Δ::hphMX6 (pAAH1392/pRS414 LUC7 3xHA ZnF1_L2) pAAH1520 (ACT1-CUP1 Ex1_C-3A 5SS_G5A)	Strain for ACT1CUP1. Derived from yAAH2877	this work
yAAH3280	MATα cup1Δ ura3 his3 trp1 lys2 ade2 leu2 luc7Δ::hphMX6 (pAAH1392/pRS414 LUC7 3xHA ZnF1_L2) pAAH1521 (ACT1-CUP1 Ex1_G-1A 5SS_U2A)	Strain for ACT1CUP1. Derived from yAAH2877	this work
yAAH3281	MATα cup1Δ ura3 his3 trp1 lys2 ade2 leu2 luc7Δ::hphMX6 (pAAH1392/pRS414 LUC7 3xHA ZnF1_L2) pAAH1522 (ACT1-CUP1 Ex1_G-1C 5SS_U2A)	Strain for ACT1CUP1. Derived from yAAH2877	this work
yAAH3282	MATα cup1Δ ura3 his3 trp1 lys2 ade2 leu2 luc7Δ::hphMX6 (pAAH1392/pRS414 LUC7 3xHA ZnF1_L2) pAAH1523 (ACT1-CUP1 Ex1_T-2A 5SS_U2A)	Strain for ACT1CUP1. Derived from yAAH2877	this work
yAAH3283	MATα cup1Δ ura3 his3 trp1 lys2 ade2 leu2 luc7Δ::hphMX6 (pAAH1392/pRS414 LUC7 3xHA ZnF1_L2) pAAH1524 (ACT1-CUP1 Ex1_C-3A 5SS_U2A)	Strain for ACT1CUP1. Derived from yAAH2877	this work
yAAH3288	MATα cup1Δ ura3 his3 trp1 lys2 ade2 leu2 luc7Δ::hphMX6 (pAAH1393/pRS414 LUC7 3xHA ZnF1_L3) pAAH1517 (ACT1-CUP1 Ex1_G-1A 5SS_G5A)	Strain for ACT1CUP1. Derived from yAAH2878	this work
yAAH3289	MATα cup1Δ ura3 his3 trp1 lys2 ade2 leu2 luc7Δ::hphMX6 (pAAH1393/pRS414 LUC7 3xHA ZnF1_L3) pAAH1518 (ACT1-CUP1 Ex1_G-1C 5SS_G5A)	Strain for ACT1CUP1. Derived from yAAH2878	this work
yAAH3290	MATα cup1Δ ura3 his3 trp1 lys2 ade2 leu2 luc7Δ::hphMX6 (pAAH1393/pRS414 LUC7 3xHA ZnF1_L3) pAAH1519 (ACT1-CUP1 Ex1_T-2A 5SS_G5A)	Strain for ACT1CUP1. Derived from yAAH2878	this work
yAAH3291	MATα cup1Δ ura3 his3 trp1 lys2 ade2 leu2 luc7Δ::hphMX6 (pAAH1393/pRS414 LUC7 3xHA ZnF1_L3) pAAH1520 (ACT1-CUP1 Ex1_C-3A 5SS_G5A)	Strain for ACT1CUP1. Derived from yAAH2878	this work
yAAH3292	MATα cup1Δ ura3 his3 trp1 lys2 ade2 leu2 luc7Δ::hphMX6 (pAAH1393/pRS414 LUC7 3xHA ZnF1_L3) pAAH1521 (ACT1-CUP1 Ex1_G-1A 5SS_U2A)	Strain for ACT1CUP1. Derived from yAAH2878	this work
yAAH3293	MATα cup1Δ ura3 his3 trp1 lys2 ade2 leu2 luc7Δ::hphMX6 (pAAH1393/pRS414 LUC7 3xHA ZnF1_L3) pAAH1522 (ACT1-CUP1 Ex1_G-1C 5SS_U2A)	Strain for ACT1CUP1. Derived from yAAH2878	this work
yAAH3294	MATα cup1Δ ura3 his3 trp1 lys2 ade2 leu2 luc7Δ::hphMX6 (pAAH1393/pRS414 LUC7 3xHA ZnF1_L3) pAAH1523 (ACT1-CUP1 Ex1_T-2A 5SS_U2A)	Strain for ACT1CUP1. Derived from yAAH2878	this work
yAAH3295	MATα cup1Δ ura3 his3 trp1 lys2 ade2 leu2 luc7Δ::hphMX6 (pAAH1393/pRS414 LUC7 3xHA ZnF1_L3) pAAH1524 (ACT1-CUP1 Ex1_C-3A 5SS_U2A)	Strain for ACT1CUP1. Derived from yAAH2878	this work
yAAH3296	MATα cup1Δ ura3 his3 trp1 lys2 ade2 leu2 luc7Δ::hphMX6 (pAAH1382/pRS414 LUC7 3xHA ZnF2_L/L2) pAAH1517 (ACT1-CUP1 Ex1_G-1A 5SS_G5A)	Strain for ACT1CUP1. Derived from yAAH2888	this work
yAAH3297	MATα cup1Δ ura3 his3 trp1 lys2 ade2 leu2 luc7Δ::hphMX6 (pAAH1382/pRS414 LUC7 3xHA ZnF2_L/L2) pAAH1518 (ACT1-CUP1 Ex1_G-1C 5SS_G5A)	Strain for ACT1CUP1. Derived from yAAH2888	this work
yAAH3298	MATα cup1Δ ura3 his3 trp1 lys2 ade2 leu2 luc7Δ::hphMX6 (pAAH1382/pRS414 LUC7 3xHA ZnF2_L/L2) pAAH1519 (ACT1-CUP1 Ex1_T-2A 5SS_G5A)	Strain for ACT1CUP1. Derived from yAAH2888	this work
yAAH3299	MATα cup1Δ ura3 his3 trp1 lys2 ade2 leu2 luc7Δ::hphMX6 (pAAH1382/pRS414 LUC7 3xHA ZnF2_L/L2) pAAH1520 (ACT1-CUP1 Ex1_C-3A 5SS_G5A)	Strain for ACT1CUP1. Derived from yAAH2888	this work
yAAH3300	MATα cup1Δ ura3 his3 trp1 lys2 ade2 leu2 luc7Δ::hphMX6 (pAAH1382/pRS414 LUC7 3xHA ZnF2_L/L2) pAAH1521 (ACT1-CUP1 Ex1_G-1A 5SS_U2A)	Strain for ACT1CUP1. Derived from yAAH2888	this work
yAAH3301	MATα cup1Δ ura3 his3 trp1 lys2 ade2 leu2 luc7Δ::hphMX6 (pAAH1382/pRS414 LUC7 3xHA ZnF2_L/L2) pAAH1522 (ACT1-CUP1 Ex1_G-1C 5SS_U2A)	Strain for ACT1CUP1. Derived from yAAH2888	this work
yAAH3302	MATα cup1Δ ura3 his3 trp1 lys2 ade2 leu2 luc7Δ::hphMX6 (pAAH1382/pRS414 LUC7 3xHA ZnF2_L/L2) pAAH1523 (ACT1-CUP1 Ex1_T-2A 5SS_U2A)	Strain for ACT1CUP1. Derived from yAAH2888	this work
yAAH3303	MATα cup1Δ ura3 his3 trp1 lys2 ade2 leu2 luc7Δ::hphMX6 (pAAH1382/pRS414 LUC7 3xHA ZnF2_L/L2) pAAH1524 (ACT1-CUP1 Ex1_C-3A 5SS_U2A)	Strain for ACT1CUP1. Derived from yAAH2888	this work
yAAH3304	MATα cup1Δ ura3 his3 trp1 lys2 ade2 leu2 luc7Δ::hphMX6 (pAAH1398/pRS414 LUC7 3xHA ZnF1_L1 ZnF2_L/L2) pAAH1517 (ACT1-CUP1 Ex1_G-1A 5SS_G5A)	Strain for ACT1CUP1. Derived from yAAH2877	this work
yAAH3305	MATα cup1Δ ura3 his3 trp1 lys2 ade2 leu2 luc7Δ::hphMX6 (pAAH1398/pRS414 LUC7 3xHA ZnF1_L1 ZnF2_L/L2) pAAH1518 (ACT1-CUP1 Ex1_G-1C 5SS_G5A)	Strain for ACT1CUP1. Derived from yAAH2877	this work
yAAH3306	MATα cup1Δ ura3 his3 trp1 lys2 ade2 leu2 luc7Δ::hphMX6 (pAAH1398/pRS414 LUC7 3xHA ZnF1_L1 ZnF2_L/L2) pAAH1519 (ACT1-CUP1 Ex1_T-2A 5SS_G5A)	Strain for ACT1CUP1. Derived from yAAH2877	this work
yAAH3307	MATα cup1Δ ura3 his3 trp1 lys2 ade2 leu2 luc7Δ::hphMX6 (pAAH1398/pRS414 LUC7 3xHA ZnF1_L1 ZnF2_L/L2) pAAH1520 (ACT1-CUP1 Ex1_C-3A 5SS_G5A)	Strain for ACT1CUP1. Derived from yAAH2877	this work
yAAH3308	MATα cup1Δ ura3 his3 trp1 lys2 ade2 leu2 luc7Δ::hphMX6 (pAAH1398/pRS414 LUC7 3xHA ZnF1_L1 ZnF2_L/L2) pAAH1521 (ACT1-CUP1 Ex1_G-1A 5SS_U2A)	Strain for ACT1CUP1. Derived from yAAH2877	this work
yAAH3309	MATα cup1Δ ura3 his3 trp1 lys2 ade2 leu2 luc7Δ::hphMX6 (pAAH1398/pRS414 LUC7 3xHA ZnF1_L1 ZnF2_L/L2) pAAH1522 (ACT1-CUP1 Ex1_G-1C 5SS_U2A)	Strain for ACT1CUP1. Derived from yAAH2877	this work
yAAH3310	MATα cup1Δ ura3 his3 trp1 lys2 ade2 leu2 luc7Δ::hphMX6 (pAAH1398/pRS414 LUC7 3xHA ZnF1_L1 ZnF2_L/L2) pAAH1523 (ACT1-CUP1 Ex1_T-2A 5SS_U2A)	Strain for ACT1CUP1. Derived from yAAH2877	this work
yAAH3311	MATα cup1Δ ura3 his3 trp1 lys2 ade2 leu2 luc7Δ::hphMX6 (pAAH1398/pRS414 LUC7 3xHA ZnF1_L1 ZnF2_L/L2) pAAH1524 (ACT1-CUP1 Ex1_C-3A 5SS_U2A)	Strain for ACT1CUP1. Derived from yAAH2877	this work
yAAH3312	MATα cup1Δ ura3 his3 trp1 lys2 ade2 leu2 luc7Δ::hphMX6 (pAAH1399/pRS414 LUC7 3xHA ZnF1_L2 ZnF2_L/L2) pAAH1517 (ACT1-CUP1 Ex1_G-1A 5SS_G5A)	Strain for ACT1CUP1. Derived from yAAH2876	this work
yAAH3313	MATα cup1Δ ura3 his3 trp1 lys2 ade2 leu2 luc7Δ::hphMX6 (pAAH1399/pRS414 LUC7 3xHA ZnF1_L2 ZnF2_L/L2) pAAH1518 (ACT1-CUP1 Ex1_G-1C 5SS_G5A)	Strain for ACT1CUP1. Derived from yAAH2876	this work
yAAH3314	MATα cup1Δ ura3 his3 trp1 lys2 ade2 leu2 luc7Δ::hphMX6 (pAAH1399/pRS414 LUC7 3xHA ZnF1_L2 ZnF2_L/L2) pAAH1519 (ACT1-CUP1 Ex1_T-2A 5SS_G5A)	Strain for ACT1CUP1. Derived from yAAH2876	this work
yAAH3315	MATα cup1Δ ura3 his3 trp1 lys2 ade2 leu2 luc7Δ::hphMX6 (pAAH1399/pRS414 LUC7 3xHA ZnF1_L2 ZnF2_L/L2) pAAH1520 (ACT1-CUP1 Ex1_C-3A 5SS_G5A)	Strain for ACT1CUP1. Derived from yAAH2876	this work
yAAH3316	MATα cup1Δ ura3 his3 trp1 lys2 ade2 leu2 luc7Δ::hphMX6 (pAAH1399/pRS414 LUC7 3xHA ZnF1_L2 ZnF2_L/L2) pAAH1521 (ACT1-CUP1 Ex1_G-1A 5SS_U2A)	Strain for ACT1CUP1. Derived from yAAH2876	this work
yAAH3317	MATα cup1Δ ura3 his3 trp1 lys2 ade2 leu2 luc7Δ::hphMX6 (pAAH1399/pRS414 LUC7 3xHA ZnF1_L2 ZnF2_L/L2) pAAH1522 (ACT1-CUP1 Ex1_G-1C 5SS_U2A)	Strain for ACT1CUP1. Derived from yAAH2876	this work
yAAH3318	MATα cup1Δ ura3 his3 trp1 lys2 ade2 leu2 luc7Δ::hphMX6 (pAAH1399/pRS414 LUC7 3xHA ZnF1_L2 ZnF2_L/L2) pAAH1523 (ACT1-CUP1 Ex1_T-2A 5SS_U2A)	Strain for ACT1CUP1. Derived from yAAH2876	this work
yAAH3319	MATα cup1Δ ura3 his3 trp1 lys2 ade2 leu2 luc7Δ::hphMX6 (pAAH1399/pRS414 LUC7 3xHA ZnF1_L2 ZnF2_L/L2) pAAH1524 (ACT1-CUP1 Ex1_C-3A 5SS_U2A)	Strain for ACT1CUP1. Derived from yAAH2876	this work
yAAH3320	MATα cup1Δ ura3 his3 trp1 lys2 ade2 leu2 luc7Δ::hphMX6 (pAAH1400/pRS414 LUC7 3xHA ZnF1_L3 ZnF2_L/L2) pAAH1517 (ACT1-CUP1 Ex1_G-1A 5SS_G5A)	Strain for ACT1CUP1. Derived from yAAH2878	this work
yAAH3321	MATα cup1Δ ura3 his3 trp1 lys2 ade2 leu2 luc7Δ::hphMX6 (pAAH1400/pRS414 LUC7 3xHA ZnF1_L3 ZnF2_L/L2) pAAH1518 (ACT1-CUP1 Ex1_G-1C 5SS_G5A)	Strain for ACT1CUP1. Derived from yAAH2878	this work
yAAH3322	MATα cup1Δ ura3 his3 trp1 lys2 ade2 leu2 luc7Δ::hphMX6 (pAAH1400/pRS414 LUC7 3xHA ZnF1_L3 ZnF2_L/L2) pAAH1519 (ACT1-CUP1 Ex1_T-2A 5SS_G5A)	Strain for ACT1CUP1. Derived from yAAH2878	this work
yAAH3323	MATα cup1Δ ura3 his3 trp1 lys2 ade2 leu2 luc7Δ::hphMX6 (pAAH1400/pRS414 LUC7 3xHA ZnF1_L3 ZnF2_L/L2) pAAH1520 (ACT1-CUP1 Ex1_C-3A 5SS_G5A)	Strain for ACT1CUP1. Derived from yAAH2878	this work
yAAH3324	MATα cup1Δ ura3 his3 trp1 lys2 ade2 leu2 luc7Δ::hphMX6 (pAAH1400/pRS414 LUC7 3xHA ZnF1_L3 ZnF2_L/L2) pAAH1521 (ACT1-CUP1 Ex1_G-1A 5SS_U2A)	Strain for ACT1CUP1. Derived from yAAH2878	this work
yAAH3325	MATα cup1Δ ura3 his3 trp1 lys2 ade2 leu2 luc7Δ::hphMX6 (pAAH1400/pRS414 LUC7 3xHA ZnF1_L3 ZnF2_L/L2) pAAH1522 (ACT1-CUP1 Ex1_G-1C 5SS_U2A)	Strain for ACT1CUP1. Derived from yAAH2878	this work
yAAH3326	MATα cup1Δ ura3 his3 trp1 lys2 ade2 leu2 luc7Δ::hphMX6 (pAAH1400/pRS414 LUC7 3xHA ZnF1_L3 ZnF2_L/L2) pAAH1523 (ACT1-CUP1 Ex1_T-2A 5SS_U2A)	Strain for ACT1CUP1. Derived from yAAH2878	this work
yAAH3327	MATα cup1Δ ura3 his3 trp1 lys2 ade2 leu2 luc7Δ::hphMX6 (pAAH1400/pRS414 LUC7 3xHA ZnF1_L3 ZnF2_L/L2) pAAH1524 (ACT1-CUP1 Ex1_C-3A 5SS_U2A)	Strain for ACT1CUP1. Derived from yAAH2878	this work
yAAH3328	MATα cup1Δ ura3 his3 trp1 lys2 ade2 leu2 luc7Δ::hphMX6 upf1Δ::natMX6 (pAAH1349/pRS416 LUC7)	Parental LUC7 shuffle strain with upf1∆.	this work
yAAH3331	MATα cup1Δ ura3 his3 trp1 lys2 ade2 leu2 luc7Δ::hphMX6 upf1Δ::natMX6 (pAAH1373/pRS414 LUC7 3xHA)	Shuffled 3xHA tagged LUC7 shuffle strain. Derived from yAAH3328	this work
yAAH3332	MATα cup1Δ ura3 his3 trp1 lys2 ade2 leu2 luc7Δ::hphMX6 upf1Δ::natMX6 (pAAH1381/pRS414 LUC7 3xHA NΔ31)	Shuffled luc7 truncation strain. Expresses residues 31-end. Derived from yAAH3328	this work
yAAH3333	MATα cup1Δ ura3 his3 trp1 lys2 ade2 leu2 luc7Δ::hphMX6 upf1Δ::natMX6 (pAAH1382/pRS414 LUC7 3xHA ZnF2_L/L2)	Shuffled luc7 modified in ZnF2 strain. Contains the G205S, S209G, R210L, L211H, T213N substitutions. Derived from yAAH3328	this work
yAAH3334	MATunk his3Δ1 leu2 luc7Δ::hphMX6 ura3Δ0 prp28Δ::natMX luc7Δ::kanMX trp1Δ::hphMX pRS313 PRP28 R499A (pAAH1373/pRS414 LUC7 3xHA)	Shuffled LUC7/PRP28 strain. Expresses PRP28 R499A and LUC7_3xHA WT	this work
yAAH3335	MATunk his3Δ1 leu2 luc7Δ::hphMX6 ura3Δ0 prp28Δ::natMX luc7Δ::kanMX trp1Δ::hphMX pRS313 PRP28 R499A (pAAH1381/pRS414 LUC7 3xHA NΔ31)	Shuffled LUC7/PRP28 strain. Expresses PRP28 R499A and LUC7_3xHA NΔ31	this work
yAAH3336	MATunk his3Δ1 leu2 luc7Δ::hphMX6 ura3Δ0 prp28Δ::natMX luc7Δ::kanMX trp1Δ::hphMX pRS313 PRP28 R499A (pAAH1382/pRS414 LUC7 3xHA ZnF2_L/L2)	Shuffled LUC7/PRP28 strain. Expresses PRP28 R499A and LUC7_3xHA ZnF2_L/L2	this work
